# “*Ca*. Nitrosocosmicus” members are the dominant archaea associated with pepper (*Capsicum annuum* L.) and ginseng (*Panax ginseng* C.A. Mey.) plants’ rhizospheres

**DOI:** 10.1101/2024.01.08.574571

**Authors:** Ui-Ju Lee, Joo-Han Gwak, Seungyeon Choi, Man-Young Jung, Tae Kwon Lee, Hojin Ryu, Samuel Imisi Awala, Wolfgang Wanek, Michael Wagner, Zhe-Xue Quan, Sung-Keun Rhee

**Affiliations:** Department of Biological Sciences and Biotechnology, Chungbuk National University, 1 Chungdae-ro, Seowon-Gu, Cheongju 28644, Republic of Korea; Department of Science Education, Jeju National University, 102 Jejudaehak-ro, Jeju 63243, Korea; Department of Environmental Engineering, Yonsei University, Wonju, Republic of Korea; Division of Terrestrial Ecosystem Research, Center of Microbiology and Environmental Systems Science, University of Vienna, Djerassiplatz 1, A-1030 Vienna, Austria; Department of Microbiology and Ecosystem Science, Centre for Microbiology and Environmental Systems Science, University of Vienna, Vienna, Austria; The Comammox Research Platform, University of Vienna, Vienna, Austria; Center for Microbial Communities, Department of Chemistry and Bioscience, Aalborg University, Aalborg, Denmark; School of Life Sciences, Fudan University, Shanghai, China

## Abstract

**Background:** Although archaea are widespread in terrestrial environments, little is known about the selection forces that shape their composition, functions, survival, and proliferation strategies in the rhizosphere. The ammonia-oxidizing archaea (AOA), which are abundant in soil environments, catalyze the first step of nitrification and have the potential to influence plant growth and development significantly.

**Results:** Based on archaeal 16S rRNA and *amoA* gene (encoding the ammonia monooxygenase subunit A) amplicon sequencing analysis, distinct archaeal communities dominated by AOA were found to be associated with the root systems of pepper (*Capsicum annuum* L.) and ginseng (*Panax ginseng* C.A. Mey.) plants compared to bulk soil not penetrated by roots. AOA related to “*Candidatus* Nitrosocosmicus”, which, unlike most other AOA, harbor genes encoding manganese catalase (MnKat), dominated rhizosphere soils, and thus contributed to the development of distinct archaeal communities in rhizospheres. Accordingly, for both plant species, the copy number ratios of AOA MnKat genes to *amoA* genes were significantly higher in rhizosphere soils than in bulk soils. In contrast to MnKat-negative strains from other AOA clades, the catalase activity of a representative isolate of “*Ca.* Nitrosocosmicus” was demonstrated. Members of this clade were enriched in H_2_O_2_-amended bulk soils, and constitutive expression of their MnKat gene was observed in both bulk and rhizosphere soils.

**Conclusions:** Due to their abundance, “*Ca.* Nitrosocosmicus” members can be considered key players mediating the nitrification process in rhizospheres. The selection of this MnKat-containing AOA in rhizospheres of several agriculturally important plants hints at a previously overlooked AOA-plant interaction. For additional mechanistic analyses of the interaction, this key clade of AOA with cultured representatives can be employed.
