## Supplementary Dataset for "“*Ca*. Nitrosocosmicus” members are the dominant archaea associated with pepper (*Capsicum annuum* L.) and ginseng (*Panax ginseng* C.A. Mey.) plants’ rhizospheres"

### Sheet: Dataset S1
Dataset S1. Log₂fold changes in relative abundance of 16S rRNA OTUs of procaryotes between bulk and rhizosphere soils of pepper plants.
OTU ID	Taxonomy	Average relative abundance in bulk samples (% of the total 16S rRNA gene reads)	Average relative abundance in rizosphere samples (% of the total 16S rRNA gene reads)	Log₂fold Bulk / Rhizosphere	Presence or absence of catalase	Catalase-containing neighbor	Reference	GenBank ID (catalase)
16S_OTU6768	d__Archaea; p__Thermoproteota; c__Nitrososphaeria_A; o__Nitrososphaerales; f__Nitrosopumilaceae; g__TA-20; s__	0.661361	0	Bulk specific	Negative	-	Bayer, B, Vojvoda, J, Reinthaler, T, Reyes, C, Pinto, M, Herndl, GJ. Nitrosopumilus adriaticus sp. nov. and Nitrosopumilus piranensis sp. nov., two ammonia-oxidizing archaea from the Adriatic Sea and members of the class Nitrososphaeria. Int J Syst Evol Microbiol. 2019; 69:1892-1902	-
16S_OTU8792	d__Bacteria; p__Proteobacteria; c__Gammaproteobacteria; o__Burkholderiales_597433; f__SG8-39; g__SCGC-AG-212-J23; s__	0.350362	0	Bulk specific	Negative	-	-	-
16S_OTU3906	d__Bacteria; p__Acidobacteriota; c__Vicinamibacteria; o__Vicinamibacterales; f__SCN-69-37; g__SCN-69-37; s__SCN-69-37 sp001724025	0.3154	0	Bulk specific	Negative	-	-	-
16S_OTU7063	d__Bacteria; p__Acidobacteriota; c__Acidobacteriae; o__20CM-2-55-15; f__20CM-2-55-15; g__DSPE01; s__DSPE01 sp011046715	0.198531	0	Bulk specific	Negative	-	-	-
16S_OTU6964	d__Bacteria; p__Acidobacteriota; c__Acidobacteriae; o__Acidoferrales; f__UBA7541; g__QHYU01; s__QHYU01 sp003224235	0.185328	0	Bulk specific	Negative	-	-	-
16S_OTU8474	d__Bacteria; p__Zixibacteria; c__MSB-5A5_778960; o__GN15; f__PGXB01; g__; s__	0.1599	0	Bulk specific	Unkown
16S_OTU2420	d__Bacteria; p__Verrucomicrobiota; c__Verrucomicrobiae; o__Pedosphaerales; f__Pedosphaeraceae; g__Pedosphaera; s__Pedosphaera parvula	0.14792	0	Bulk specific	Positive	Pedosphaera parvula Ellin514	-	WP_007418274.1
16S_OTU6115	d__Bacteria; p__Verrucomicrobiota; c__Verrucomicrobiae; o__Pedosphaerales; f__; g__; s__	0.141563	0	Bulk specific	Unkown
16S_OTU3173	d__Bacteria; p__Proteobacteria; c__Alphaproteobacteria; o__Kiloniellales; f__; g__; s__	0.128116	0	Bulk specific	Unkown
16S_OTU2901	d__Bacteria; p__Gemmatimonadota; c__Gemmatimonadetes; o__Longimicrobiales; f__UBA6960; g__GCA-2718595; s__GCA-2718595 sp002718595	0.11638	0	Bulk specific	Unkown	-	-	-
16S_OTU5414	d__Bacteria; p__Armatimonadota; c__; o__; f__; g__; s__	0.115647	0	Bulk specific	Unkown
16S_OTU2984	d__Bacteria; p__Acidobacteriota; c__Acidobacteriae; o__20CM-2-55-15; f__20CM-2-55-15; g__DSPE01; s__DSPE01 sp011046715	0.110757	0	Bulk specific	Negative	-	-	-
16S_OTU5182	d__Bacteria; p__; c__; o__; f__; g__; s__	0.109045	0	Bulk specific	Unkown
16S_OTU327	d__Bacteria; p__Myxococcota_A_473307; c__Polyangia_463783; o__Haliangiales_463188; f__Haliangiaceae_463188; g__Haliangium_463188; s__Haliangium ochraceum	0.107334	0	Bulk specific	Positive	Haliangium ochraceum DSM 14365	Fudou, R, Jojima, Y, Iizuka, T, Yamanaka, S. Haliangium ochraceum gen. nov., sp. nov. and Haliangium tepidum sp. nov.: Novel moderately halophilic myxobacteria isolated from coastal saline environments. J Gen Appl Microbiol. 2002; 48:109-115.	WP_269821685.1
16S_OTU7196	d__Bacteria; p__Acidobacteriota; c__Holophagae; o__; f__; g__; s__	0.105867	0	Bulk specific	Unkown
16S_OTU8880	d__Bacteria; p__Planctomycetota; c__Planctomycetia; o__Pirellulales; f__Pirellulaceae; g__; s__	0.103666	0	Bulk specific	Unkown
16S_OTU3407	d__Bacteria; p__Eisenbacteria; c__; o__; f__; g__; s__	0.103422	0	Bulk specific	Unkown
16S_OTU9134	d__Bacteria; p__Acidobacteriota; c__Vicinamibacteria; o__Vicinamibacterales; f__SCN-69-37; g__SCN-69-37; s__SCN-69-37 sp001724025	0.102688	0	Bulk specific	Negative	-	-	-
16S_OTU1946	d__Bacteria; p__Planctomycetota; c__Brocadiae; o__Brocadiales; f__; g__; s__	0.101955	0	Bulk specific	Unkown
16S_OTU9493	d__Bacteria; p__Schekmanbacteria; c__GWA2-38-11; o__; f__; g__; s__	0.100488	0	Bulk specific	Unkown
16S_OTU1670	d__Bacteria; p__Gemmatimonadota; c__Gemmatimonadetes; o__Gemmatimonadales; f__GWC2-71-9; g__20CM-2-65-7; s__20CM-2-65-7 sp003221035	0.363321	0.00154454	-9.3386	Negative	-	-	-
16S_OTU7624	d__Bacteria; p__Planctomycetota; c__Phycisphaerae; o__UBA1845; f__; g__; s__	0.126404	0.000617818	-10.6605	Unkown
16S_OTU6169	d__Bacteria; p__Bacteroidota; c__Bacteroidia; o__Chitinophagales; f__Chitinophagaceae_966727; g__VBAR01; s__	0.362098	0.00278018	-8.49061	Negative	-	-	-
16S_OTU5346	d__Bacteria; p__Eisenbacteria; c__RBG-16-71-46; o__; f__; g__; s__	0.29315	0.00432473	-7.85318	Unkown
16S_OTU3674	d__Bacteria; p__Proteobacteria; c__Gammaproteobacteria; o__DSM-16500; f__DSM-16500; g__Aquicella_A; s__Aquicella_A siphonis	0.109779	0.00185345	-9.07557	Positive	Aquicella siphonis	-	WP_148338664.1
16S_OTU4424	d__Bacteria; p__Verrucomicrobiota; c__Verrucomicrobiae; o__Chthoniobacterales; f__UBA10450; g__Udaeobacter; s__Udaeobacter sp003221195	0.160145	0.00278018	-8.49061	Negative	-	-	-
16S_OTU9796	d__Bacteria; p__Chloroflexota; c__Dehalococcoidia; o__; f__; g__; s__	0.107089	0.00216236	-8.85318	Unkown
16S_OTU1187	d__Bacteria; p__Acidobacteriota; c__Vicinamibacteria; o__; f__; g__; s__	0.152321	0.00308909	-8.3386	Unkown
16S_OTU1675	d__Bacteria; p__Verrucomicrobiota; c__Verrucomicrobiae; o__Pedosphaerales; f__J093; g__; s__	0.102933	0.00216236	-8.85318	Unkown
16S_OTU7277	d__Bacteria; p__Acidobacteriota; c__Mor1; o__Mor1; f__Mor1; g__Mor1; s__	0.172859	0.00370691	-8.07557	Negative	-	-	-
16S_OTU1203	d__Bacteria; p__Acidobacteriota; c__Vicinamibacteria; o__; f__; g__; s__	0.137407	0.00308909	-8.3386	Unkown
16S_OTU2464	d__Bacteria; p__Proteobacteria; c__Gammaproteobacteria; o__Burkholderiales_597441; f__SG8-41; g__UBA5216; s__UBA5216 sp902825845	0.396817	0.010194	-6.61614	Negative	-	-	-
16S_OTU6352	d__Bacteria; p__Krumholzibacteriota; c__Krumholzibacteria; o__LZORAL124-64-63; f__LZORAL124-64-63; g__; s__	0.244251	0.00648709	-7.26821	Unkown
16S_OTU6346	d__Bacteria; p__Acidobacteriota; c__Blastocatellia; o__UBA7656; f__UBA7656; g__QHVH01; s__QHVH01 sp003222245	0.388259	0.0105029	-6.57307	Positive	Blastocatellia bacterium AA13	-	PYP84869.1
16S_OTU2953	d__Bacteria; p__Acidobacteriota; c__Blastocatellia; o__Pyrinomonadales; f__Pyrinomonadaceae_433871; g__PSRF01; s__PSRF01 sp002427845	0.910502	0.0265662	-5.23427	Negative	-	-	-
16S_OTU8512	d__Bacteria; p__Acidobacteriota; c__Acidobacteriae; o__20CM-2-55-15; f__20CM-2-55-15; g__DSPE01; s__DSPE01 sp011046715	0.134962	0.00401582	-7.96009	Negative	-	-	-
16S_OTU2805	d__Archaea; p__Thermoproteota; c__Nitrososphaeria_A; o__Nitrososphaerales; f__Nitrosopumilaceae; g__Nitrosarchaeum; s__Nitrosarchaeum koreense	0.225425	0.006796	-7.2011	Negative	-	-	-
16S_OTU1915	d__Bacteria; p__Gemmatimonadota; c__Gemmatimonadetes; o__Longimicrobiales; f__UBA6960; g__UBA2982; s__UBA2982 sp009692205	0.372123	0.0120474	-6.37513	Unkown	-	-	-
16S_OTU5041	d__Bacteria; p__Acidobacteriota; c__Acidobacteriae; o__20CM-2-55-15; f__20CM-2-55-15; g__DSPE01; s__DSPE01 sp011046715	0.597792	0.0210058	-5.57307	Negative	-	-	-
16S_OTU9107	d__Bacteria; p__Myxococcota_A_473307; c__WYAZ01; o__WYAZ01; f__WYAZ01; g__WYAZ01; s__WYAZ01 sp011526105	0.112713	0.00401582	-7.96009	Negative	-	-	-
16S_OTU3870	d__Bacteria; p__Bacteroidota; c__Bacteroidia; o__Chitinophagales; f__Chitinophagaceae_966727; g__; s__	0.156722	0.00586927	-7.4126	Unkown
16S_OTU5482	d__Bacteria; p__UBA10199; c__UBA10199; o__; f__; g__; s__	0.148409	0.00556036	-7.49061	Unkown
16S_OTU9343	d__Archaea; p__Thermoproteota; c__Nitrososphaeria_A; o__Nitrososphaerales; f__Nitrosopumilaceae; g__Nitrosotenuis; s__Nitrosotenuis chungbukensis	0.675297	0.0259484	-5.26821	Negative	-	-	-
16S_OTU5324	d__Bacteria; p__Bacteroidota; c__Bacteroidia; o__Chitinophagales; f__Chitinophagaceae_966727; g__VBAR01; s__VBAR01 sp005882315	2.2386	0.0960707	-3.37976	Negative	-	-	-
16S_OTU2710	d__Bacteria; p__Latescibacterota; c__Latescibacteria; o__Latescibacterales; f__Latescibacteraceae; g__Latescibacter; s__	0.108801	0.00494254	-7.66053	Unkown
16S_OTU6067	d__Bacteria; p__Acidobacteriota; c__Blastocatellia; o__Pyrinomonadales; f__Pyrinomonadaceae_426821; g__OLB17_426821; s__OLB17 sp001567505	0.134473	0.00648709	-7.26821	Negative	-	-	-
16S_OTU3721	d__Bacteria; p__Bacteroidota; c__Bacteroidia; o__AKYH767; f__2-12-FULL-35-15; g__2-12-FULL-35-15; s__2-12-FULL-35-15 sp001769385	0.115891	0.00586927	-7.4126	Unkown
16S_OTU8283	d__Bacteria; p__Methylomirabilota; c__Methylomirabilia; o__Rokubacteriales; f__CSP1-6; g__AR12; s__AR12 sp003220225	0.621264	0.0315087	-4.98811	Negative	-	-	-
16S_OTU8739	d__Bacteria; p__Eisenbacteria; c__RBG-16-71-46; o__SZUA-252; f__SZUA-252; g__WS-7; s__WS-7 sp005893275	0.383858	0.0197702	-5.66053	Negative	-	-	-
16S_OTU9277	d__Bacteria; p__Verrucomicrobiota; c__Verrucomicrobiae; o__Pedosphaerales; f__; g__; s__	0.170169	0.00895836	-6.80255	Unkown
16S_OTU7680	d__Bacteria; p__Eisenbacteria; c__RBG-16-71-46; o__; f__; g__; s__	0.228359	0.0123564	-6.3386	Unkown
16S_OTU3141	d__Bacteria; p__Desulfobacterota_B; c__Binatia; o__HRBIN30; f__HRBIN30; g__HRBIN30; s__HRBIN30 sp002898795	0.188995	0.0105029	-6.57307	Negative	-	-	-
16S_OTU1502	d__Bacteria; p__Gemmatimonadota; c__Gemmatimonadetes; o__Gemmatimonadales; f__Gemmatimonadaceae; g__; s__	0.621997	0.0370691	-4.75364	Unkown
16S_OTU1228	d__Bacteria; p__Bacteroidota; c__Bacteroidia; o__Cytophagales; f__Cyclobacteriaceae_900466; g__ELB16-189; s__	0.102199	0.00617818	-7.3386	Unkown
16S_OTU4907	d__Bacteria; p__Proteobacteria; c__Gammaproteobacteria; o__Nevskiales; f__Nevskiaceae; g__Nevskia_608436; s__	0.120292	0.00741381	-7.07557	Positive	Nevskia soli DSM 19509	Kim, S-J, Weon, H-Y, Kim, Y-S, Park, I-C, Son, J-A, Kwon, S-W. Nevskia terrae sp. nov., isolated from soil. Int J Syst Evol Microbiol. 2011; 61:1226-1229.	WP_029919522.1
16S_OTU5386	d__Bacteria; p__Chloroflexota; c__Anaerolineae; o__Aggregatilineales; f__Aggregatilineaceae; g__Aggregatilinea; s__Aggregatilinea lenta	0.127627	0.00834054	-6.90564	Positive	Aggregatilinea lenta	-	WP_119066312.1
16S_OTU8740	d__Bacteria; p__Verrucomicrobiota; c__Verrucomicrobiae; o__Chthoniobacterales; f__Chthoniobacteraceae; g__Chthoniobacter; s__Chthoniobacter flavus	0.122492	0.00803163	-6.96009	Positive	Chthoniobacter flavus	-	WP_006978569.1
16S_OTU7850	d__Bacteria; p__Proteobacteria; c__Gammaproteobacteria; o__Burkholderiales_597441; f__SHXO01; g__SHXO01; s__	0.102688	0.006796	-7.2011	Unkown	-	-	-
16S_OTU1171	d__Bacteria; p__Proteobacteria; c__Alphaproteobacteria; o__Micropepsales; f__Micropepsaceae; g__; s__	0.183861	0.0126653	-6.30298	Unkown
16S_OTU2855	d__Bacteria; p__Acidobacteriota; c__Vicinamibacteria; o__Vicinamibacterales; f__UBA2999; g__WHSN01; s__	0.896322	0.0636352	-3.97403	Positive	Acidobacteriota bacterium		MBS1820088.1
16S_OTU9217	d__Bacteria; p__Myxococcota_A_437813; c__Polyangia_437813; o__Haliangiales_437813; f__Haliangiaceae_437813; g__; s__	0.124693	0.00895836	-6.80255	Unkown
16S_OTU2313	d__Bacteria; p__Chloroflexota; c__Chloroflexia; o__Thermomicrobiales; f__; g__; s__	0.122492	0.00895836	-6.80255	Unkown
16S_OTU8118	d__Bacteria; p__Actinobacteriota; c__Thermoleophilia; o__Solirubrobacterales; f__70-9; g__; s__	0.132517	0.00988509	-6.66053	Unkown
16S_OTU1188	d__Bacteria; p__Chloroflexota; c__Anaerolineae; o__Anaerolineales; f__EnvOPS12; g__UBA12294; s__UBA12294 sp002418205	0.424689	0.0318176	-4.97403	Positive	Anaerolineae bacterium UTCFX1	-	NWG07799.1 MBK9925807.1
16S_OTU301	d__Bacteria; p__Desulfobacterota_B; c__Binatia; o__UTPRO1; f__DP-6; g__DP-6; s__DP-6 sp005879795	0.201465	0.0151365	-6.04582	Negative	-	-	-
16S_OTU5522	d__Bacteria; p__Planctomycetota; c__Planctomycetia; o__Pirellulales; f__UBA7805; g__; s__	0.252809	0.0191524	-5.70633	Unkown
16S_OTU7335	d__Bacteria; p__Acidobacteriota; c__Acidobacteriae; o__VXMN01; f__VXMN01; g__VXMN01; s__VXMN01 sp009841055	0.166746	0.0126653	-6.30298	Unkown	-	-	-
16S_OTU2183	d__Bacteria; p__Verrucomicrobiota; c__Verrucomicrobiae; o__Pedosphaerales; f__Pedosphaeraceae; g__Pedosphaera; s__Pedosphaera parvula	0.151832	0.0117385	-6.4126	Positive	Pedosphaera parvula Ellin514	-	WP_007418274.1
16S_OTU321	d__Bacteria; p__Desulfobacterota_B; c__Binatia; o__UTPRO1; f__DP-6; g__DP-6; s__DP-6 sp005879795	0.187773	0.0145187	-6.10594	Negative	-	-	-
16S_OTU9457	d__Bacteria; p__Acidobacteriota; c__Mor1; o__Mor1; f__Mor1; g__Mor1; s__	0.308309	0.0250216	-5.32068	Negative	-	-	-
16S_OTU5872	d__Bacteria; p__Gemmatimonadota; c__Gemmatimonadetes; o__Gemmatimonadales; f__GWC2-71-9; g__JABFSM01; s__JABFSM01 sp009692115	0.498527	0.0404671	-4.62711	Unkown	-	-	-
16S_OTU8228	d__Bacteria; p__Chloroflexota; c__Dehalococcoidia; o__WHTO01; f__WHTO01; g__WHTO01; s__WHTO01 sp009377665	0.293395	0.0240949	-5.37513	Positive	Dehalococcoidia bacterium	-	MPZ24551.1
16S_OTU5890	d__Bacteria; p__Desulfobacterota_B; c__Binatia; o__UBA9968; f__UBA9968; g__; s__	1.56135	0.133449	-2.90564	Unkown	-	-
16S_OTU7312	d__Bacteria; p__Acidobacteriota; c__Vicinamibacteria; o__Vicinamibacterales; f__UBA2999; g__; s__	3.85325	0.330224	-1.59848	Unkown	-	-
16S_OTU9283	d__Archaea; p__Thermoproteota; c__Nitrososphaeria_A; o__Nitrososphaerales; f__Nitrososphaeraceae; g__Nitrososphaera; s__Nitrososphaera sp002501845	0.437647	0.0389225	-4.68325	Negative	-	-	-
16S_OTU8854	d__Bacteria; p__Verrucomicrobiota; c__Verrucomicrobiae; o__Pedosphaerales; f__Pedosphaeraceae; g__Pedosphaera; s__Pedosphaera parvula	0.165768	0.0151365	-6.04582	Positive	Pedosphaera parvula Ellin514	-	WP_007417560.1
16S_OTU545	d__Bacteria; p__Chloroflexota; c__Anaerolineae; o__Anaerolineales; f__EnvOPS12; g__UBA12294; s__	1.08776	0.0994687	-3.32961	Negative	-	-	-
16S_OTU6622	d__Bacteria; p__Bacteroidota; c__Ignavibacteria; o__SJA-28; f__OLB5; g__OLB5; s__OLB5 sp001567545	0.444738	0.0417027	-4.58372	Negative	-	-	-
16S_OTU8002	d__Bacteria; p__Firmicutes_A; c__Clostridia_258483; o__Lachnospirales; f__Lachnospiraceae; g__; s__	0.279459	0.027184	-5.2011	Unkown			-
16S_OTU3694	d__Bacteria; p__Proteobacteria; c__Gammaproteobacteria; o__Burkholderiales_592524; f__Burkholderiaceae_A_574758; g__Massilia; s__Telluria mixta	0.0410753	0.439886	3.42079	Positive	Telluria mixta	Bowman, JP, Sly, LI, Hayward, AC, Spiegel, Y, Stackebrandt, E. Telluria mixta (Pseudomonas mixta Bowman, Sly, and Hayward 1988) gen. nov., comb. nov., and Telluria chitinolytica sp. nov., Soil-Dwelling Organisms Which Actively Degrade Polysaccharides†. Int J Syst Evol Microbiol. 1993; 43:120-124.	WP_259452582.1
16S_OTU3636	d__Bacteria; p__Firmicutes_D; c__Bacilli; o__Bacillales_B_306089; f__Bacillaceae_H_289398; g__Priestia; s__Priestia flexa	0.67163	7.21179	3.42462	Positive	Priestia flexa NBRC 15715	Shahid, M, Zeyad, MT, Syed, A, Singh, UB, Mohamed, A, Bahkali, AH, et al. Stress-Tolerant Endophytic Isolate Priestia aryabhattai BPR-9 Modulates Physio-Biochemical Mechanisms in Wheat (Triticum aestivum L.) for Enhanced Salt Tolerance. Int J Environ Res Public Health. 2022; 19:10883.	WP_061785298.1
16S_OTU6899	d__Bacteria; p__Bacteroidota; c__Bacteroidia; o__Chitinophagales; f__Chitinophagaceae_966727; g__Niastella; s__Niastella gongjuensis	0.110023	1.31997	3.58462	Negative	Niastella populi	Kim, S-J, Ahn, J-H, Weon, H-Y, Hong, S-B, Seok, S-J, Kim, J-S, et al. Niastella gongjuensis sp. nov., isolated from greenhouse soil. Int J Syst Evol Microbiol. 2015; 65:3115-3118.	-
16S_OTU8409	d__Bacteria; p__Bacteroidota; c__Bacteroidia; o__Cytophagales; f__Cyclobacteriaceae_900466; g__Chryseolinea; s__Chryseolinea serpens	0.0657694	0.789571	3.58558	Positive	Chryseolinea serpens	Kim, J-J, Alkawally, M, Brady, AL, Rijpstra, WIC, Sinninghe Damsté, JS, Dunfield, PF. Chryseolinea serpens gen. nov., sp. nov., a member of the phylum Bacteroidetes isolated from soil. Int J Syst Evol Microbiol. 2013; 63:654-660.	WP_073130116.1
16S_OTU7136	d__Bacteria; p__Proteobacteria; c__Gammaproteobacteria; o__Steroidobacterales; f__Steroidobacteraceae; g__Steroidobacter_A_608626; s__Steroidobacter_A_608626 agariperforans	0.0112468	0.137773	3.61471	Positive	Steroidobacter agariperforans	Sakai, M, Hosoda, A, Ogura, K, Ikenaga, M. The Growth of Steroidobacter agariperforans sp. nov., a Novel Agar-Degrading Bacterium Isolated from Soil, is Enhanced by the Diffusible Metabolites Produced by Bacteria Belonging to Rhizobiales. Microbes Environ. 2014; 29:89-95.	WP_129645329.1
16S_OTU2758	d__Bacteria; p__Bacteroidota; c__Bacteroidia; o__Cytophagales; f__Cyclobacteriaceae_900466; g__Ohtaekwangia; s__Ohtaekwangia flava	0.0202932	0.252688	3.63829	Positive	Ohtaekwangia flava	Octaviana, S, Lorenczyk, S, Ackert, F, Fenske, L, Wink, J. Four new members of the family Cytophagaceae: Chryseosolibacter histidini gen. nov., sp. nov., Chryseosolibacter indicus gen. nov., sp. nov., Dawidia cretensis, gen. nov., sp. nov., and Dawidia soli, gen. nov., sp. nov. isolated from diverse habitat. Antonie Van Leeuwenhoek. 2022; 115:1059-1072.	WP_112745918.1
16S_OTU4123	d__Bacteria; p__Proteobacteria; c__Alphaproteobacteria; o__Rhizobiales_A_501059; f__Rhizobiaceae_A_501059; g__Sinorhizobium; s__Ensifer arboris	0.0166257	0.227357	3.77347	Positive	Sinorhizobium arboris LMG 14919	Jamet, A, Kiss, E, Batut, J, Puppo, A, Hérouart, D. The katA Catalase Gene Is Regulated by OxyR in both Free-Living and Symbiotic Sinorhizobium meliloti. J Bacteriol. 2005; 187:376-381.	WP_027999591.1
16S_OTU4719	d__Bacteria; p__Proteobacteria; c__Gammaproteobacteria; o__Xanthomonadales_613062; f__Rhodanobacteraceae_613062; g__Rhodanobacter_613036; s__Rhodanobacter spathiphylli	0.0542781	0.810886	3.90106	Positive	Rhodanobacter spathiphylli B39	De Clercq, D, Van Trappen, S, Cleenwerck, I, Ceustermans, A, Swings, J, Coosemans, J, et al. Rhodanobacter spathiphylli sp. nov., a gammaproteobacterium isolated from the roots of Spathiphyllum plants grown in a compost-amended potting mix. Int J Syst Evol Microbiol. 2006; 56:1755-1759.	WP_007805494.1
16S_OTU5365	d__Bacteria; p__Proteobacteria; c__Alphaproteobacteria; o__Caulobacterales; f__Caulobacteraceae; g__Phenylobacterium; s__Phenylobacterium panacis	0.0569675	0.880082	3.94943	Positive	Phenylobacterium kunshanense	Farh, ME-A, Kim, Y-J, Singh, P, Hoang, V-A, Yang, D-C. Phenylobacterium panacis sp. nov., isolated from the rhizosphere of rusty mountain ginseng. Int J Syst Evol Microbiol. 2016; 66:2691-2696	WP_111278573.1
16S_OTU7249	d__Bacteria; p__Bacteroidota; c__Bacteroidia; o__Chitinophagales; f__Chitinophagaceae_966727; g__Parafilimonas; s__Parafilimonas terrae	0.00904634	0.139936	3.95129	Positive	Parafilimonas terrae	Kim, S-J, Park, J-H, Lim, J-M, Ahn, J-H, Anandham, R, Weon, H-Y, et al. Parafilimonas terrae gen. nov., sp. nov., isolated from greenhouse soil. Int J Syst Evol Microbiol. 2014; 64:3040-3045.	WP_090661852.1
16S_OTU8419	d__Bacteria; p__Actinobacteriota; c__Actinomycetia; o__Streptomycetales_400645; f__Streptomycetaceae_400641; g__Streptomyces_G_399870; s__Streptomyces_G_399870 capoamus	0.0643024	1.13617	4.14316	Positive	Streptomyces capoamus	Zhang, H, Zheng, J, Zhuang, J, Xin, Y, Zheng, X, Zhang, J. Streptomyces fuscichromogenes sp. nov., an actinomycete from soil. Int J Syst Evol Microbiol. 2017; 67:77-81.	WP_189979154.1
16S_OTU7799	d__Bacteria; p__Proteobacteria; c__Alphaproteobacteria; o__Rhizobiales_A_504705; f__Beijerinckiaceae; g__Bosea; s__Bosea minatitlanensis	0.00904634	0.172371	4.25204	Positive	Bosea minatitlanensis	Ouattara, AS, Assih, EA, Thierry, S, Cayol, J-L, Labat, M, Monroy, O, et al. Bosea minatitlanensis sp. nov., a strictly aerobic bacterium isolated from an anaerobic digester. Int J Syst Evol Microbiol. 2003; 53:1247-1251.	WP_158444851.1
16S_OTU9113	d__Bacteria; p__Proteobacteria; c__Alphaproteobacteria; o__Sphingomonadales; f__Sphingomonadaceae; g__Sphingomonas_L_486704; s__Sphingomonas_L_486704 pruni	0.0141808	0.290683	4.35744	Positive	Sphingomonas pruni NBRC 15498	Busse, H-J, Denner, EBM, Buczolits, S, Salkinoja-Salonen, M, Bennasar, A, Kämpfer, P. Sphingomonas aurantiaca sp. nov., Sphingomonas aerolata sp. nov. and Sphingomonas faeni sp. nov., air- and dustborne and Antarctic, orange-pigmented, psychrotolerant bacteria, and emended description of the genus Sphingomonas. Int J Syst Evol Microbiol. 2003; 53:1253-1260.	WP_066588514.1
16S_OTU9736	d__Bacteria; p__Planctomycetota; c__Planctomycetia; o__Planctomycetales; f__Planctomycetaceae; g__Schlesneria; s__	0.00733487	0.154454	4.39627	Positive	Schlesneria paludicola DSM 18645	Kulichevskaya, IS, Ivanova, AO, Belova, SE, Baulina, OI, Bodelier, PLE, Rijpstra, WIC, et al. Schlesneria paludicola gen. nov., sp. nov., the first acidophilic member of the order Planctomycetales, from Sphagnum-dominated boreal wetlands. Int J Syst Evol Microbiol. 2007; 57:2680-2687.	WP_010585491.1
16S_OTU8701	d__Bacteria; p__Proteobacteria; c__Alphaproteobacteria; o__Sphingomonadales; f__Sphingomonadaceae; g__Sphingobium_A_485959; s__Sphingobium_A_485959 quisquiliarum	0.087285	1.86272	4.41553	Positive	Sphingobium quisquiliarum P25	Qin, D, Ma, C, Lv, M, Yu, C-P. Sphingobium estronivorans sp. nov. and Sphingobium bisphenolivorans sp. nov., isolated from a wastewater treatment plant. Int J Syst Evol Microbiol. 2020; 70:1822-1829.	WP_021236727.1
16S_OTU8682	d__Bacteria; p__Proteobacteria; c__Alphaproteobacteria; o__Rhizobiales_A_501059; f__Rhizobiaceae_A_501059; g__Sinorhizobium; s__Ensifer americanus	0.00709038	0.153528	4.43649	Positive	Sinorhizobium americanum	Jamet, A, Kiss, E, Batut, J, Puppo, A, Hérouart, D. The katA Catalase Gene Is Regulated by OxyR in both Free-Living and Symbiotic Sinorhizobium meliloti. J Bacteriol. 2005; 187:376-381.	WP_064253432.1
16S_OTU2816	d__Bacteria; p__Bacteroidota; c__Bacteroidia; o__Cytophagales; f__Cyclobacteriaceae_900466; g__ELB16-189; s__	0.0212711	0.508155	4.5783	Unkown
16S_OTU8831	d__Bacteria; p__Proteobacteria; c__Alphaproteobacteria; o__Rhizobiales_A_504721; f__Methyloligellaceae; g__Methyloceanibacter; s__	0.00709038	0.179785	4.66427	Positive	Methyloceanibacter stevinii	-	WP_069445169.1
16S_OTU8554	d__Bacteria; p__Verrucomicrobiota; c__Verrucomicrobiae; o__Opitutales; f__Opitutaceae; g__; s__	0.00415643	0.106265	4.67617	Unkown
16S_OTU5048	d__Bacteria; p__Bacteroidota; c__Bacteroidia; o__Chitinophagales; f__Chitinophagaceae_966727; g__Paraflavitalea; s__	0.0168702	0.439269	4.70255	Positive	Paraflavitalea soli	Heo, J, Weon, H-Y, Cho, H, Hong, S-B, Kim, J-S, Kim, S-J, et al. Paraflavitalea soli gen. nov., sp. nov., isolated from greenhouse soil. J Microbiol. 2020; 58:17-23.	WP_119050181.1
16S_OTU4117	d__Bacteria; p__Proteobacteria; c__Alphaproteobacteria; o__Rhizobiales_A_504705; f__Xanthobacteraceae_503485; g__Afipia; s__Afipia sp001425835	0.0149142	0.42753	4.84126	Positive	Afipia sp. Root123D2	La Scola, B, Mallet, M-N, Grimont, PAD, Raoult, D. Description of Afipia birgiae sp. nov. and Afipia massiliensis sp. nov. and recognition of Afipia felis genospecies A. Int J Syst Evol Microbiol. 2002; 52:1773-1782.	WP_056293217.1
16S_OTU3797	d__Bacteria; p__Proteobacteria; c__Alphaproteobacteria; o__Dongiales; f__Dongiaceae; g__Dongia_507335; s__Dongia sp000620685	0.0176037	0.596503	5.08258	Negative	-	Liu, Y, Jin, J-H, Liu, Y-H, Zhou, Y-G, Liu, Z-P. Dongia mobilis gen. nov., sp. nov., a new member of the family Rhodospirillaceae isolated from a sequencing batch reactor for treatment of malachite green effluent. Int J Syst Evol Microbiol. 2010; 60:2780-2785.	-
16S_OTU7041	d__Bacteria; p__Proteobacteria; c__Alphaproteobacteria; o__Rhizobiales_A_504705; f__Xanthobacteraceae_503485; g__Pseudolabrys_502538; s__Pseudolabrys sp001426945	0.0102688	0.380267	5.21067	Positive	Pseudolabrys sp. Root1462	Kämpfer, P, Young, C-C, Arun, AB, Shen, F-T, Jäckel, U, Rosselló-Mora, R, et al. Pseudolabrys taiwanensis gen. nov., sp. nov., an alphaproteobacterium isolated from soil. Int J Syst Evol Microbiol. 2006; 56:2469-2472.	WP_056912918.1
16S_OTU6149	d__Bacteria; p__Bacteroidota; c__Bacteroidia; o__Cytophagales; f__Cyclobacteriaceae_900466; g__Ohtaekwangia; s__	0.0188262	0.776906	5.36693	Positive	Ohtaekwangia koreensis	Octaviana, S, Lorenczyk, S, Ackert, F, Fenske, L, Wink, J. Four new members of the family Cytophagaceae: Chryseosolibacter histidini gen. nov., sp. nov., Chryseosolibacter indicus gen. nov., sp. nov., Dawidia cretensis, gen. nov., sp. nov., and Dawidia soli, gen. nov., sp. nov. isolated from diverse habitat. Antonie Van Leeuwenhoek. 2022; 115:1059-1072.	WP_079688601.1
16S_OTU1869	d__Bacteria; p__Bacteroidota; c__Bacteroidia; o__Chitinophagales; f__Chitinophagaceae_929731; g__Edaphocola; s__	0.00293395	0.130051	5.47009	Positive	Edaphocola aurantiacus	Choi, J, Cha, S, Chhetri, G, Yang, D, Seo, T. Edaphocola aurantiacus gen. nov., sp. nov., a new member of the family Chitinophagaceae isolated from wetland soil in South Korea. Antonie Van Leeuwenhoek. 2019; 112:687-694.	WP_222165229.1
16S_OTU4585	d__Bacteria; p__Proteobacteria; c__Gammaproteobacteria; o__; f__; g__; s__	0.00440092	0.227357	5.69101	Unkown
16S_OTU9569	d__Bacteria; p__Proteobacteria; c__Alphaproteobacteria; o__Rhizobiales_A_500471; f__Rhizobiaceae_A_500471; g__Agrobacterium; s__Agrobacterium radiobacter	0.0841066	4.34573	5.69124	Positive	Agrobacterium radiobacter K84	Sawada, H, Ieki, H, Oyaizu, H, Matsumoto, S. Proposal for Rejection of Agrobacterium tumefaciens and Revised Descriptions for the Genus Agrobacterium and for Agrobacterium radiobacter and Agrobacterium rhizogenes. Int J Syst Evol Microbiol. 1993; 43:694-702.	ACM28862.1
16S_OTU9642	d__Bacteria; p__Proteobacteria; c__Gammaproteobacteria; o__Xanthomonadales_616009; f__Xanthomonadaceae_616009; g__Pseudoxanthomonas_A_615337; s__Pseudoxanthomonas_A_615337 japonensis	0.0171147	0.902014	5.71984	Positive	Pseudoxanthomonas japonensis	Thierry, S, Macarie, H, Iizuka, T, Geißdörfer, W, Assih, EA, Spanevello, M, et al. Pseudoxanthomonas mexicana sp. nov. and Pseudoxanthomonas japonensis sp. nov., isolated from diverse environments, and emended descriptions of the genus Pseudoxanthomonas Finkmann et al. 2000 and of its type species. Int J Syst Evol Microbiol. 2004; 54:2245-2255.	WP_162336245.1
16S_OTU8227	d__Bacteria; p__Proteobacteria; c__Gammaproteobacteria; o__Xanthomonadales_613067; f__Rhodanobacteraceae_613067; g__Tahibacter; s__	0.0056234	0.301804	5.74602	Unkown	-	-	-
16S_OTU395	d__Bacteria; p__Bacteroidota; c__Bacteroidia; o__Chitinophagales; f__Chitinophagaceae_929731; g__Flavipsychrobacter_929086; s__Flavipsychrobacter sp902168085	0.00391193	0.231373	5.88619	Positive	uncultured Bacteroides sp.	Liu, Q, Liu, H-C, Zhou, Y-G, Xin, Y-H. Flavipsychrobacter stenotrophus gen. nov., sp. nov., a novel member of the phylum Bacteroidetes isolated from a glacier. Int J Syst Evol Microbiol. 2018; 68:3340-3344.	Not annotated
16S_OTU7218	d__Bacteria; p__Actinobacteriota; c__Actinomycetia; o__Mycobacteriales; f__Pseudonocardiaceae; g__Lentzea; s__Lentzea kentuckyensis	0.0303175	1.83523	5.91967	Positive	Lentzea kentuckyensis	Li, X, Zhang, L, Ding, Y, Gao, Y, Ruan, J, Huang, Y. Lentzea jiangxiensis sp. nov., isolated from acidic soil. Int J Syst Evol Microbiol. 2012; 62:2342-2346.	WP_086661891.1
16S_OTU4595	d__Bacteria; p__Bacteroidota; c__Bacteroidia; o__Chitinophagales; f__Chitinophagaceae_966727; g__Ginsengibacter; s__Ginsengibacter sp003721595	0.00220046	0.133449	5.92233	Positive	Ginsengibacter hankyongi	Siddiqi, MZ, Huq, MA, Im, W-T. Isolation, characterisation and genome analysis of a novel ginsenosides hydrolysing bacterium Ginsengibacter hankyongi gen. nov., sp. nov. isolated from soil. Antonie Van Leeuwenhoek. 2021; 114:11-22.	WP_150416754.1
16S_OTU8279	d__Bacteria; p__Proteobacteria; c__Gammaproteobacteria; o__Burkholderiales_592522; f__Burkholderiaceae_A_592522; g__Hydrogenophaga_590395; s__Hydrogenophaga intermedia	0.00342294	0.21222	5.95418	Positive	Hydrogenophaga intermedia	Kämpfer, P, Schulze, R, Jäckel, U, Malik, KA, Amann, R, Spring, S. Hydrogenophaga defluvii sp. nov. and Hydrogenophaga atypica sp. nov., isolated from activated sludge. Int J Syst Evol Microbiol. 2005; 55:341-344.	WP_009519189.1
16S_OTU4588	d__Bacteria; p__Proteobacteria; c__Alphaproteobacteria; o__Rhizobiales_A_501058; f__Rhizobiaceae_A_501058; g__Rhizobium_A_501058; s__Rhizobium_A_501058 pisi_500890	0.0156477	1.25015	6.32001	Positive	Rhizobium pisi	Jiao, YS, Yan, H, Ji, ZJ, Liu, YH, Sui, XH, Wang, ET, et al. Rhizobium sophorae sp. nov. and Rhizobium sophoriradicis sp. nov., nitrogen-fixing rhizobial symbionts of the medicinal legume Sophora flavescens. Int J Syst Evol Microbiol. 2015; 65:497-503.	WP_125848960.1
16S_OTU6632	d__Bacteria; p__Verrucomicrobiota; c__Verrucomicrobiae; o__Verrucomicrobiales; f__Akkermansiaceae; g__; s__	0.00171147	0.156308	6.51301	Unkown
16S_OTU3331	d__Bacteria; p__Proteobacteria; c__Alphaproteobacteria; o__Sphingomonadales; f__Sphingomonadaceae; g__Sphingopyxis; s__Sphingopyxis sp001278035	0.0193152	1.96744	6.67044	Positive	Sphingopyxis sp. 113P3	Baik, KS, Choe, HN, Park, SC, Hwang, YM, Kim, EM, Park, C, et al. Sphingopyxis rigui sp. nov. and Sphingopyxis wooponensis sp. nov., isolated from wetland freshwater, and emended description of the genus Sphingopyxis. Int J Syst Evol Microbiol. 2013; 63:1297-1303.	WP_053554755.1
16S_OTU2328	d__Bacteria; p__Proteobacteria; c__Gammaproteobacteria; o__Pseudomonadales_650611; f__Pseudomonadaceae; g__Pseudomonas_F; s__Pseudomonas_F resinovorans_A	0.00440092	0.451316	6.68019	Positive	Pseudomonas resinovorans DSM 21078	Hameed, A, Shahina, M, Lin, S-Y, Liu, Y-C, Young, C-C. Pseudomonas hussainii sp. nov., isolated from droppings of a seashore bird, and emended descriptions of Pseudomonas pohangensis, Pseudomonas benzenivorans and Pseudomonas segetis. Int J Syst Evol Microbiol. 2014; 64:2330-2337.	WP_028628286.1
16S_OTU8979	d__Bacteria; p__Bacteroidota; c__Bacteroidia; o__Chitinophagales; f__Chitinophagaceae_966727; g__Chitinophaga; s__Chitinophaga ginsengihumi	0.00635689	0.676202	6.73299	Positive	Chitinophaga japonensis	Lee, SA, Heo, J, Kim, T-W, Sang, M-K, Song, J, Kwon, S-W, et al. Chitinophaga agri sp. nov., a bacterium isolated from soil of reclaimed land. Arch Microbiol. 2021; 203:809-815.	WP_145716941.1
16S_OTU7189	d__Bacteria; p__Bacteroidota; c__Bacteroidia; o__Cytophagales; f__Spirosomaceae; g__Dyadobacter_906144; s__	0.00195597	0.268442	7.10058	Positive	Dyadobacter psychrotolerans	Chaudhary, DK, Dahal, RH, Kim, J. Dyadobacter psychrotolerans sp. nov. and Dyadobacter frigoris sp. nov., two novel psychrotolerant members of the family Cytophagaceae isolated from Arctic soil. Int J Syst Evol Microbiol. 2020; 70:569-575.	WP_131956897.1
16S_OTU1230	d__Bacteria; p__Proteobacteria; c__Gammaproteobacteria; o__Xanthomonadales_616009; f__Xanthomonadaceae_616009; g__; s__	0.00122248	0.188434	7.26811	Unkown
16S_OTU5098	d__Bacteria; p__Bacteroidota; c__Bacteroidia; o__Cytophagales; f__Cyclobacteriaceae_900466; g__Chryseolinea; s__	0.00268945	0.420734	7.28945	Positive	Chryseolinea flava	Wang, J-j, Chen, Q, Li, Y-z. Chryseolinea flava sp. nov., a new species of Chryseolinea isolated from soil. Int J Syst Evol Microbiol. 2018; 68:3518-3522.	WP_112747751.1
16S_OTU1860	d__Bacteria; p__Proteobacteria; c__Alphaproteobacteria; o__Rhizobiales_A_502138; f__Devosiaceae; g__Devosia_A_502124; s__	0.00171147	0.37378	7.77081	Positive	Devosia insulae DS-56	Yoon, J-H, Kang, S-J, Park, S, Oh, T-K. Devosia insulae sp. nov., isolated from soil, and emended description of the genus Devosia. Int J Syst Evol Microbiol. 2007; 57:1310-1314.	WP_069912300.1
16S_OTU7581	d__Bacteria; p__Bacteroidota; c__Bacteroidia; o__Chitinophagales; f__Chitinophagaceae_929731; g__Edaphocola; s__	0.00171147	0.455641	8.05652	Positive	Edaphocola aurantiacus	Choi, J, Cha, S, Chhetri, G, Yang, D, Seo, T. Edaphocola aurantiacus gen. nov., sp. nov., a new member of the family Chitinophagaceae isolated from wetland soil in South Korea. Antonie Van Leeuwenhoek. 2019; 112:687-694.	WP_222165229.1
16S_OTU2663	d__Bacteria; p__Bacteroidota; c__Bacteroidia; o__Chitinophagales; f__Chitinophagaceae_966727; g__Chitinophaga; s__Chitinophaga cymbidii	0.0193152	6.57296	8.41067	Positive	Chitinophaga cymbidii	Dahal, RH, Kim, J. Chitinophaga caseinilytica sp. nov., a casein hydrolysing bacterium isolated from forest soil. Arch Microbiol. 2018; 200:645-651.	WP_146864534.1
16S_OTU4377	d__Bacteria; p__Proteobacteria; c__Alphaproteobacteria; o__Rhizobiales_A_501059; f__Rhizobiaceae_A_501059; g__Shinella; s__Shinella fusca	0.00122248	0.43309	8.46871	Positive	Shinella fusca	Lin, DX, Wang, ET, Tang, H, Han, TX, He, YR, Guan, SH, et al. Shinella kummerowiae sp. nov., a symbiotic bacterium isolated from root nodules of the herbal legume Kummerowia stipulacea. Int J Syst Evol Microbiol. 2008; 58:1409-1413.	WP_184141047.1
16S_OTU2168	d__Bacteria; p__Bacteroidota; c__Bacteroidia; o__Sphingobacteriales; f__Sphingobacteriaceae; g__Sphingobacterium; s__	0.000488992	0.26628	9.08892	Positive	Sphingobacterium gobiense	Choi, H-A, Lee, S-S. Sphingobacterium kyonggiense sp. nov., isolated from chloroethene-contaminated soil, and emended descriptions of Sphingobacterium daejeonense and Sphingobacterium mizutaii. Int J Syst Evol Microbiol. 2012; 62:2559-2564.	WP_105727247.1
16S_OTU1847	d__Bacteria; p__Actinobacteriota; c__Actinomycetia; o__Actinomycetales; f__Microbacteriaceae; g__Rudaibacter; s__Rudaibacter terrae	0	0.102558	Rhizosphere specific	Positive	Rudaibacter terrae	Kim, S-J, Moon, J-Y, Hamada, M, Tamura, T, Weon, H-Y, Suzuki, K-i, et al. Rudaibacter terrae gen. nov., sp. nov., isolated from greenhouse soil. Int J Syst Evol Microbiol. 2013; 63:4052-4057.	-
16S_OTU4347	d__Bacteria; p__Actinobacteriota; c__Actinomycetia; o__Mycobacteriales; f__Pseudonocardiaceae; g__Allokutzneria; s__Allokutzneria albata	0	0.102867	Rhizosphere specific	Positive	Allokutzneria albata	Cao, Y-R, Chen, X, Jiang, Y, Wang, L-S, Jiang, C-L. Allokutzneria multivorans sp. nov., an actinomycete isolated from soil. Int J Syst Evol Microbiol. 2013; 63:4254-4258.	WP_030430767.1
16S_OTU7005	d__Bacteria; p__Bacteroidota; c__Bacteroidia; o__Chitinophagales; f__Chitinophagaceae_929731; g__Edaphocola; s__	0	0.574262	Rhizosphere specific	Positive	Edaphocola aurantiacus	Choi, J, Cha, S, Chhetri, G, Yang, D, Seo, T. Edaphocola aurantiacus gen. nov., sp. nov., a new member of the family Chitinophagaceae isolated from wetland soil in South Korea. Antonie Van Leeuwenhoek. 2019; 112:687-694.	WP_222165229.1
16S_OTU8724	d__Bacteria; p__Bacteroidota; c__Bacteroidia; o__Chitinophagales; f__Chitinophagaceae_966727; g__Arachidicoccus; s__Arachidicoccus rhizosphaerae	0	0.278636	Rhizosphere specific	Positive	Arachidicoccus ginsenosidivorans	Siddiqi, MZ, Aslam, Z, Im, W-T. Arachidicoccus ginsenosidivorans sp. nov., with ginsenoside-converting activity isolated from ginseng cultivating soil. Int J Syst Evol Microbiol. 2017; 67:1005-1010.	WP_146782322.1
16S_OTU8698	d__Bacteria; p__Bacteroidota; c__Bacteroidia; o__Chitinophagales; f__Chitinophagaceae_966727; g__Terrimonas_940442; s__Terrimonas terrae	0	0.11028	Rhizosphere specific	Positive	Terrimonas ginsenosidimutans	Siddiqi, MZ, Lee, JE, Jun, MO, Huq, MA, Im, W-T. Isolation and characterization of a novel glycoside hydrolase positive bacterial strain named Terrimonas ginsenosidimutans sp. nov. with ginsenoside-converting activity. Int J Syst Evol Microbiol. 2023; 73.	WP_255724113.1
16S_OTU3091	d__Bacteria; p__Bacteroidota; c__Bacteroidia; o__Flavobacteriales_877923; f__Crocinitomicaceae; g__Fluviicola; s__Fluviicola kyonggii	0	0.202644	Rhizosphere specific	Positive	Fluviicola taffensis DSM 16823	Dahal, RH, Kim, J. Fluviicola kyonggii sp. nov., a bacterium isolated from forest soil and emended description of the genus Fluviicola. Int J Syst Evol Microbiol. 2018; 68:1885-1889.	WP_013686124.1
16S_OTU1329	d__Bacteria; p__Myxococcota_A_473307; c__Polyangia_463783; o__Polyangiales; f__Polyangiaceae; g__Polyangium; s__	0	0.261337	Rhizosphere specific	Positive	Polyangium spumosum	-	WP_153820662.1
16S_OTU493	d__Bacteria; p__Myxococcota_A_473307; c__Polyangia_463783; o__Polyangiales; f__Polyangiaceae; g__Sorangium; s__	0	0.112134	Rhizosphere specific	Positive	Sorangium cellulosum So ce56	Mohr, KI, Wolf, C, Nübel, U, Szafrańska, AK, Steglich, M, Hennessen, F, et al. A polyphasic approach leads to seven new species of the cellulose-decomposing genus Sorangium, Sorangium ambruticinum sp. nov., Sorangium arenae sp. nov., Sorangium bulgaricum sp. nov., Sorangium dawidii sp. nov., Sorangium kenyense sp. nov., Sorangium orientale sp. nov. and Sorangium reichenbachii sp. nov. Int J Syst …	WP_080598832.1
16S_OTU7363	d__Bacteria; p__Planctomycetota; c__Planctomycetia; o__Pirellulales; f__Lacipirellulaceae; g__; s__	0	0.112134	Rhizosphere specific	Unkown
16S_OTU767	d__Bacteria; p__Proteobacteria; c__Alphaproteobacteria; o__Dongiales; f__Dongiaceae; g__Dongia_507335; s__Dongia sp000620685	0	0.121092	Rhizosphere specific	Negative	-	Liu, Y, Jin, J-H, Liu, Y-H, Zhou, Y-G, Liu, Z-P. Dongia mobilis gen. nov., sp. nov., a new member of the family Rhodospirillaceae isolated from a sequencing batch reactor for treatment of malachite green effluent. Int J Syst Evol Microbiol. 2010; 60:2780-2785.	-
16S_OTU7364	d__Bacteria; p__Proteobacteria; c__Alphaproteobacteria; o__Ferrovibrionales; f__Ferrovibrionaceae; g__Ferrovibrio; s__Ferrovibrio sp002796975	0	0.255777	Rhizosphere specific	Positive	Ferrovibrio sp.	Song, M, Zhang, L, Sun, B, Zhang, H, Ding, H, Li, Q, et al. Ferrovibrio xuzhouensis sp. nov., a cyhalothrin-degrading bacterium isolated from cyhalothrin contaminated wastewater. Antonie Van Leeuwenhoek. 2015; 108:377-382.	WP_290808974.1
16S_OTU7968	d__Bacteria; p__Proteobacteria; c__Alphaproteobacteria; o__Rhizobiales_A_504705; f__Xanthobacteraceae_503485; g__Pseudolabrys_502538; s__	0	0.342271	Rhizosphere specific	Positive	Pseudolabrys taiwanensis	Kämpfer, P, Young, C-C, Arun, AB, Shen, F-T, Jäckel, U, Rosselló-Mora, R, et al. Pseudolabrys taiwanensis gen. nov., sp. nov., an alphaproteobacterium isolated from soil. Int J Syst Evol Microbiol. 2006; 56:2469-2472.	WP_115692576.1
16S_OTU4537	d__Bacteria; p__Proteobacteria; c__Gammaproteobacteria; o__Burkholderiales_597432; f__Rhodocyclaceae; g__Desulfobacillus; s__Desulfobacillus sp002840845	0	0.112134	Rhizosphere specific	Negative	-	-	-
16S_OTU2434	d__Bacteria; p__Proteobacteria; c__Gammaproteobacteria; o__Pseudomonadales_650612; f__Cellvibrionaceae; g__Cellvibrio; s__Cellvibrio japonicus	0	0.201409	Rhizosphere specific	Positive	Cellvibrio japonicus	Suarez, C, Ratering, S, Kramer, I, Schnell, S. Cellvibrio diazotrophicus sp. nov., a nitrogen-fixing bacteria isolated from the rhizosphere of salt meadow plants and emended description of the genus Cellvibrio. Int J Syst Evol Microbiol. 2014; 64:481-486.	WP_012485709.1
16S_OTU1566	d__Bacteria; p__Proteobacteria; c__Gammaproteobacteria; o__Xanthomonadales_616009; f__Xanthomonadaceae_616009; g__Stenotrophomonas_A_615274; s__Stenotrophomonas_A_615274 indicatrix	0	0.523292	Rhizosphere specific	Positive	Stenotrophomonas indicatrix	Deng, Y, Han, X-F, Jiang, Z-M, Yu, L-Y, Li, Y, Zhang, Y-Q. Characterization of three Stenotrophomonas strains isolated from different ecosystems and proposal of Stenotrophomonas mori sp. nov. and Stenotrophomonas lacuserhaii sp. nov. Front Microbiol. 2022; 13.	WP_134832182.1
16S_OTU9724	d__Bacteria; p__Proteobacteria; c__Gammaproteobacteria; o__Xanthomonadales_616009; f__Xanthomonadaceae_616009; g__Thermomonas_615664; s__	0	0.167738	Rhizosphere specific	Positive	Thermomonas carbonis	Wang, L, Zheng, S, Wang, D, Wang, L, Wang, G. Thermomonas carbonis sp. nov., isolated from the soil of a coal mine. Int J Syst Evol Microbiol. 2014; 64:3631-3635.	WP_189375823.1
16S_OTU3170	d__Bacteria; p__Verrucomicrobiota; c__; o__; f__; g__; s__	0	0.103484	Rhizosphere specific	Unkown

### Sheet: Dataset S2
Dataset S2. OTUs of AOA MnKat gene sequences amplified from the rhizosphere and bulk soils of pepper and ginseng plants.
OTU ID	Seqeunce	Cluster	Pepper plant																			Ginseng plant
			60-year-old									90-year-old										4-year-old									6-year-old
			Bulk				Rhizosphere					Bulk					Rhizosphere					Bulk			Rhizosphere						Bulk			Rhizosphere
			B60-2	B60-3	B60-4	B60-5	R60-1	R60-2	R60-3	R60-4	R60-5	B90-1	B90-2	B90-3	B90-4	B90-5	R90-1	R90-2	R90-3	R90-4	R90-5	4Y-B-1	4Y-B-2	4Y-B-3	4Y-R-1	4Y-R-2	4Y-R-3	4Y-R-5	4Y-R-6	4Y-R-7	6Y-B-1	6Y-B-2	6Y-B-3	6Y-R-1	6Y-R-2	6Y-R-3	6Y-R-4	6Y-R-5	6Y-R-6	6Y-R-7	6Y-R-8
mnkat_OTU1	ACAAATAACAAATACTATAAACATTCTTTTGGAAGGAGCTTCGACTAACACAAATAATCCAAATGAACTTCCTTTATCAGTAGCATTGGAATCGCCAAACATTCACCACTTTTTAGTTGCAGCTCAAAGTGCTCGCCCTGTAGACGCAGCTGGAAATCCTTGGTCTGCTTCTTATGTATATGATAGTGGAAATCTTGTGCTTAACATGTTGTATAATT	MY3-like	28561	48091	4092	27005	10539	19461	4833	33934	5925	5773	8275	4386	4755	5823	5745	14310	3662	6964	7841	10001	2574	43467	5356	5665	29890	2236	6480	4274	7667	299	12895	39027	3609	11813	10501	72364	9628	21474	65105
mnkat_OTU2	ACAAATTACCAATACGATAAATGTTCTGCTAGAAGGTGCATCGATCAATTCAGAACAGCCTAATGACCTACCTTTGTTAATTGCTTTAGAATCTCCGAATATTCACCATTTCTTGGTTGCAGCACAGAGTGCGCGTCCTGTAGATGCAGCAGGTAATCCTTGGACGGCTTCCTACGTCTATGATAGTGGTAATTTGGTATTAAACATGTTGTATAATT	MY3-like	17901	18485	122	23543	108	39898	197	28486	18	44	1940	143	3890	11214	6468	30122	579	5912	1375	4	0	0	131	27	360	0	19	0	0	0	0	0	0	0	0	0	13	12	0
mnkat_OTU3	GCTTATCGCGACGACCATCAATATGTTGCTCGACGGCGCATCTGCTGGGACGCCCGGCCAGCCCGATACCCTGCCACTCAAAAATGCTCTCAATGGCGACGGCAATATCCACCATTTCCTTGTGGCGGCTCAGAGCTCCCGCCCAGTTGATGCAGCTGGCAATCCATGGTCGGCGCTCTATGTCTATGATAGCGGTAATCTGGTGTTGAATCTGCTCTACAACC	SR1-like	0	0	0	0	0	0	0	0	233	138	14	0	0	0	0	6	29	0	0	0	61977	1464	5	0	0	0	0	0	173	6826	0	0	0	80	0	160	21	0	0
mnkat_OTU4	ACTCATTTCTACAACTATCAATATGCTCTTGGACGGCTCTGCTACTTCATCTTCCACGAAGGTTGTCGATCCGAATTCACTGCCCCTTGCCAACGCACTTGACGGAAGCGGTAATATTCACCATTATCTGGTTGCAGCGCAAAGCTCCCGGCCAGTCGATGCAGCAGGCAATCCTTGGAGTGCATTGTATGTCTATGATAGCGGCAATCTTGTTCTCAATCTTCTCTACAACC	SR1-like	0	4341	11	961	0	0	0	0	81	16	0	11	4	0	50	0	544	62	8	0	543	0	0	0	196	0	0	0	0	0	0	0	0	0	0	14	0	0	0
mnkat_OTU5	ACAAATAACAAATACTATAAACATTCTTTTGGAAGGAGCTTCGACTAACACAAATAATCCAAATGAACTACCTTTATCGGTAGCATTAGACTCTCCAAATATTCACCACTTTTTAGTTGCAGCTCAGAGTGCTCGCCCTGTAGATGCAGCTGGAAATCCTTGGTCTGCTTCTTATGTCTATGATAGTGGAAATCTTGTGCTTAACATGTTGTATAATT	MY3-like	328	1372	23	397	0	937	0	941	23	54	0	0	23	22	57	145	15	70	0	0	1223	0	62	95	1715	34	170	0	62	33	1189	3854	0	373	45	5842	317	4499	11943
mnkat_OTU6	GCAAATTACAAACACGATTAATATTCTCTTAGAAGGAGCAACAATAAAATCCGAACAACCAAACGATATACCTTTGTCGATTGCTTTAGAATCTCCCAATATTCATCATTTCCTAGTTGCAGCCCAAAGCGCACGTCCTGTGGATGCTGCGGGGAATCCTTGGTCTGCTTCCTATGTATACGACAGTGGGAATCTCGTATTAAACATGCTATATAATT	MY3-like	0	0	0	0	0	0	0	0	27	26	0	0	0	0	0	0	25	0	0	0	6	3326	36	0	904	0	52	9	32	0	5	83	0	31	25	2179	22	816	572
mnkat_OTU7	GCAGATTACCAACACAATTAATGTTCTTCTGGATGGTGCCTCAAGAACTTCCAACAATCCAAATGATCTTCCATTGGAGATAGCTTTGAAGTCACCTAATATTCATCACTTTCTGGTCGCGGCCCAAAGTGCCCGTCCTGTAGATGCTGCAGGAAACCCATGGTCTGCCTCCTATATCTACGACAGCGGTAATTTGGTCCTTAATATGTTGTATAACT	MY3-like	226	1638	0	1160	21	4361	13	1272	0	0	0	7	190	610	678	3330	6	654	155	0	0	79	0	3	467	0	0	0	0	0	0	0	0	0	0	0	0	0	0
mnkat_OTU8	GCAGATTACAAATACTATTAACATGCTTCTCGAAGGAGCGTCTGATCCAAGCACTCAGCCAAATGAATTGCCCTTGGCAATTTCCCTAGACTCACCAAACATACATCATTTTTTAGTTGCAGCCCAAAGCGCTAGGCCCGTAGATGCAGCAGGAAATCCATGGTCCGGTGCTTACGTGTATGACAGTGGTAATCTTGTCTTGAATATGTTGTATAACC	Ga9.2-like	0	0	0	0	0	0	0	0	17	226	0	0	0	0	0	0	0	0	0	0	0	0	0	0	0	0	0	0	0	0	0	0	0	0	0	0	0	0	0
mnkat_OTU9	GCAGGTTGCAAATACAATCAATATGCTGCTGGAAGGCGCGTCGCCGGCAAGCCGGCAACCTAATGACCTTCCACTGTCGGTTGCTCTGGATTCGCCAAACATACACCACTTTTTGGTCGCGGCCCAAAGCGCAAGGCCGGTAGATGCCGCGGGAAACCCTTGGTCTGCCAGCTACGTGTATGACAGCGGCAACTTGGTGCTGAACATGCTGTACAACT	Ga9.2-like	806	1788	12	859	0	1033	0	3511	0	0	0	16	33	67	133	491	30	150	203	0	0	0	0	0	0	0	0	0	0	0	0	0	0	0	0	0	0	0	0
mnkat_OTU10	GCTCGTTGCAAACACACTAAATGCGCTATTGGATGGTTCATCGTCAAATAGTAGTGAGGATCCGGATTCGCTGCCACTTGCAAATGCGTTGGACGGCAAGGGTGAAATCCACCATTTTCTGGTAGCTGCTCAGAGTGCAAGACCTGTAGACGCGGCAGGCAATCCCTGGTCTGCTTTGTATGTATATGATAGCGGCAACCTTGTATTGAATCTGCTCTACAACT	SR1-like	0	0	0	0	0	0	0	0	0	52	0	0	0	0	0	0	0	0	0	0	561	0	0	46	17	0	0	0	0	0	0	0	0	0	0	0	0	0	0
mnkat_OTU11	GCAGATTACAAATACCATCAACATGCTGCTGGAAGGCGCGTCGCCAACAAGCCAGCAACCAAACGACCTGCCCCTGTCAGTTGCTCTTGATTCGCCAAACATACACCACTTTTTGGTCGCGGCACAAAGCGCGAGGCCCGTGGATGCCGCGGGAAATCCGTGGTCGGCCAGCTATGTGTACGACAGCGGCAACTTGGTGCTAAACATGCTGTACAACT	Ga9.2-like	910	650	12	0	0	871	0	795	0	0	41	95	60	30	142	204	17	165	12	0	0	0	0	0	15	0	0	0	0	0	0	0	0	0	0	0	0	0	0
mnkat_OTU12	ACAAATTACAAATACCATCAATATGTTGTTGGAAGGTGCATCATCAACATCGAGTCAACCAAATGACTTGCCGTTGTCGGTGGCATTGGATTCACCAAACATTCATCACTTTCTTGTTGCAGCCCAAAGCGCAAGACCTGTCGACGCGGCAGGAAATCCATGGACAGCTAGCTATGTATACGATAGTGGTAATTTAGTGCTAAACATGTTATACAATC	Ga9.2-like	0	349	0	0	0	0	0	0	0	34	0	0	0	0	0	0	4	0	0	0	11	2634	0	0	0	0	0	0	0	0	0	0	0	0	0	0	0	0	0
mnkat_OTU13	GCAGATTACAAACACCATCAACATGCTGCTGGAAGGCGCGTCGCCAGCAAGCCAGCAGCCAAACGACTTGCCCCTGTCAGTCGCTCTGAATTCGCCAAACATACACCACTTTTTAGTTGCGGCCCAAAGCGCAAGGCCCGTGGATGCCGCGGGAAATCCGTGGTCGGCCAGCTATGTGTATGACAGCGGCAACTTGGTGCTAAACATGCTGTACAACC	Ga9.2-like	164	0	11	1329	0	142	0	1467	0	0	0	53	31	0	0	0	0	0	9	0	0	0	0	0	0	0	0	0	0	0	0	0	0	0	0	0	0	0	0
mnkat_OTU14	GCAGGTGACAAACACAATCAACATGCTGCTAGAAGGCGCATCAAGGCCGAGCCAGCCAAACGACCTGCCACTGTCCGTTGCGCTGGACTCGCCCAACATTCACCATTTCCTTGTTGCAGGCCAAAGCGCAAGGCCAGTAGACGCTGCAGGAAATCCTTGGACTGCAAGTTATGTCTATGATAGTGGCAACTTGGTTCTGAACATGATATACAACC	Ga9.2-like	227	454	0	2320	0	0	0	161	2	0	0	25	43	69	0	120	0	0	0	0	0	0	0	0	0	0	0	0	0	0	0	0	0	0	0	0	0	0	0
mnkat_OTU15	ACAAATAACAAATACAATAAATGTTCTTCTAGAAGGTGCTTCAACTAATTCCAATAATCCAAATCAGTTACCGCTATCTGTCGCTTTGGACTCTCCTAATATCCATCATTTTTTAGTCGCAGCTCAGAGTGCACGTCCTGTCGATGCAGCAGGAAATCCATGGTCTGCATCATATGTTTATGATAGCGGAAACCTTGTGCTTAATATGTTGTATAACT	MY3-like	0	55	0	107	0	88	0	52	0	0	48	0	6	19	9	82	3	6	16	0	0	0	0	0	0	0	0	0	0	0	0	0	0	0	0	0	0	0	0
mnkat_OTU16	GCTTATCGCGACAACTATCAACATGTTGCTCGACGGCGCATCTGCAGGGACGCCTGACCAGCCCGATACCCTGCCGCTCAAAAATGCTCTCAATGGCGACGGCAATATCCACCATTTCCTTGTGGCAGCACAGAGCTCCCGCCCGGTTGATGCAGCTGGCAATCCATGGTCGGCGCTCTATGTCTATGACAGCGGCAATTTGGTGTTGAATCTGCTCTACAACC	SR1-like	0	0	0	0	0	0	0	0	0	0	0	0	0	0	0	0	0	0	0	0	2124	0	0	11	28	0	0	0	46	88	0	0	0	0	0	520	0	0	0
mnkat_OTU17	ACAAATAACAAATACGATTAATGTATTGCTAGAAGGAGCTTCTACAAATTCAAATCAACCAAATGAATTGCTGCCTTTATCTGTAGCGCTTGATTCACCAAATATTCATCACTTTTTGGTAGCAGCACAAAGTGCAAGACCAGTAGATGCTGCTGGAAATCCATGGTCAGCTTCCTATGTCTATGATAGTGGAAATCTTGTTTTAAATATGCTTTATAATT	MY3-like	0	0	0	0	0	0	0	0	0	0	0	0	0	0	0	0	0	0	0	0	0	0	0	14	0	0	0	0	0	0	0	0	0	0	0	0	0	0	0
mnkat_OTU18	GCAGATTACCAATACGATTAATGTTCTTGTGGATGGTGCCTCAAGAACTTCCAACAATCCAAATGATCTTCCATTGGAGATAGTTTTGGAATCACCAAATATTCATCACTTTCTGGTCGCGGCCCAAAGTGCCAGTCCTGTAGATGCTGCAGGAAACCCCTGGTCTGCCTCCTATGTCTACGACAGCGGTAATTTGGTCCTTAATATGTTGTATAACT	MY3-like	0	0	0	0	0	0	0	0	0	0	0	0	11	24	24	27	15	39	174	0	0	0	0	0	0	0	0	0	0	0	0	0	0	0	0	0	0	0	0
mnkat_OTU19	ACAAATTACCAATACCATTAATGTTCTTCTAGAAGGTTCTTCGGCTAATTCAGAACAACCTAACGAACTGCCACTATCAATTGCTTTAGAATCCCCTAATATTCACCATTTCTTAGTAGCGGCACAAAGTGCACGTCCAGTTGATGCAGCAGGTAATCCATGGACGGCGTCCTATGTCTATGATAGTGGAAATTTGGTACTAAACATGCTGTATAATT	MY3-like	0	0	0	0	0	0	0	0	0	12	0	0	0	0	0	0	0	0	0	0	0	0	0	0	0	0	0	0	0	0	0	0	0	0	0	0	0	58	0
mnkat_OTU20	GCAGGTTGCAAATACAATCAATATGCTGCTAGAAGGCGCGTCGCCGGCAAGCCAGCAACCCAATGATCTTCCACTGTCAGTTGCTCTGGATTCACCAAACATACACCACTTTTTGGTCGCGGCCCAAAGCGCAAGGCCGGTAGATGCCGCGGGAAACCCGTGGTCCGCCAGCTACGTGTATGACAGCGGCAATTTGGTACTAAACATGCTGTACAACT	Ga9.2-like	22	0	0	0	0	172	0	521	0	0	0	0	0	0	58	114	8	64	10	0	0	0	0	0	0	0	0	0	0	0	0	0	0	0	0	0	0	0	0
mnkat_OTU21	ACAAATAACAAATACCATTAATGTATTACTGGAAGGAGCCTCCGTAAATTCAAATCAACCAAATGAATTACTGCCTTTATCAGTAGCACTTGATTCACCAAATATACATCACTTTTTGGTAGCAGGACAAAGTGCAAGACCAGTAGATGCTGCTGGAAATCCATGGTCAGCTTCCTATGTTTATGATAGCGGAAATCTTGTTTTAAATATGCTTTATAATT	MY3-like	0	0	0	0	0	0	0	0	0	0	0	0	0	0	0	0	0	0	0	0	0	0	0	0	0	0	0	0	0	0	0	0	0	0	0	0	0	0	0
mnkat_OTU22	ACAGATTACAAATACCATCAACATGCTGCTGGAAGGCGCGTCGCCGGCAAGTCAGCAGCCAAACGACCTGCCACTGTCAGTTGCTCTGGATTCTCCAAACATACACCACTTTTTGGTCGCGGCCCAAAGCGCAAGGCCCGTGGATGCCGCCGGAAATCCGTGGTCGGCCAGCTATGTGTACGACAGCGGCAACTTGGTGCTAAACATGCTGTACAACC	Ga9.2-like	512	0	0	0	0	78	0	0	0	0	0	0	0	0	40	89	0	56	0	0	0	0	0	0	0	0	0	0	0	0	0	0	0	0	0	0	0	0	0
mnkat_OTU23	ACAAATTACAAATACTATCAACATGTTGCTTGAAGGGGCCTCTGAGCCAAGCAAGCAACCAAACGATTTACCCCTAGCAGTAGCACTTGACTCGCCAAATATTCATCATTTCCTAGTTGCAGCACAAAGTGCAAGGCCAGTAGATGCAGCGGGTAATCCGTGGTCAGGAGCTTATGTATACGACAGTGGCAATCTTGTTTTGAATATGCTCTACAATC	Ga9.2-like	0	0	0	0	0	0	0	0	6	0	0	0	0	0	0	0	0	0	0	0	0	0	0	0	0	0	0	0	0	0	0	0	0	0	0	0	0	0	0
mnkat_OTU24	ACAAATTACAAATACTATCAACATGTTGCTTGAGGGAGCCTCTGAGCCAAGCAAGCAACCAAACGATTTACCCCTAGCAGTCGCACTTGATTCGCCAAATATTCATCATTTTCTAGTTGCAGCACAAAGTGCGAGGCCAGTAGATGCGGCAGGTAATCCATGGTCTGGAGCTTATGTATACGACAGTGGCAATCTTGTCTTGAACATGCTCTACAATC	Ga9.2-like	0	94	0	0	0	0	0	0	0	0	8	0	0	0	0	0	0	0	0	0	0	0	0	17	0	0	0	0	0	0	0	0	0	0	0	0	0	0	0
mnkat_OTU25	ACAGATTACAAATACTATTAACATGCTGCTCGAAGGAGCGTCTGAGCCAAGCACTCAACCAAATGAATTGCCCCTCGCAGTTGCATTAGACTCTCCAAACATCCATCACTTTCTAGTTGCAGCCCAAAGTGCTAGACCCGTAGATGCGGCTGGAAATCCTTGGTCTGGTGCGTATGTATACGATAGTGGAAATCTTGTTTTGAATATGTTGTACAACC	Ga9.2-like	0	0	0	0	0	0	0	0	0	0	0	0	0	0	0	0	4	0	0	0	1158	0	0	0	0	0	0	0	0	0	0	0	0	0	0	0	0	0	0
mnkat_OTU26	ACAGATAACAAATACCATTAATGTTTTATTAGAAGGAGCATCTGTAAACTCAAATCAGCCAAATGAACTACTACCTTTATCTATAGCACTGGATTCACCTAATATTCATCACTTTTTGGTCGCAGGGCAGAGCGCAAGACCGGTTGATGCAGCAGGAAACCCATGGTCAGCATCCTATGTTTATGATAGTGGAAATCTTGTTTTAAATATGCTGTATAACC	MY3-like	0	0	0	0	0	0	0	0	0	0	0	0	0	0	0	0	0	0	0	0	0	0	0	0	0	0	0	0	0	0	0	0	0	0	0	0	0	0	0
mnkat_OTU27	ACAAATTACGAATACCATCAATGTACTCCTAGAAGGGGCATCTAAAAATTCAAACCAACCAGATGAACTGCCTTTATCTATAGCACTTGATTCACCAAATATACATCACTTTTTAGTAGCAGGACAAAGTGCAAGACCAGTAGATGCTGCTGGAAATCCATGGTCAGCTTCTTACGTTTATGATAGTGGAAATCTTGTTTTAAACATGATTTATAATT	MY3-like	0	0	0	0	0	0	0	0	0	0	0	0	0	0	0	0	0	0	0	0	759	0	0	0	0	0	0	0	0	0	0	0	0	0	0	0	0	0	0
mnkat_OTU28	GCAAGTTGCGAACACAATAAACATTCTCCTGGAAGGATCCTCGACTAATACAGAACGGCCGAATGAATTACCTTTATCTATTGCTTTGGAATCACCAAATATTCACCATTTCTTGGTAGCTGCGCAAGGTTCACGACCAGTCGACGCTGCCGGCAACCCGTGGTCCGCCTCTTATATCTATGATAGTGGAAACCTCGTTCTCAATATGCTATACAACT	MY3-like	0	6	0	195	0	0	0	6	0	0	0	0	0	0	11	125	0	16	0	0	0	0	0	0	0	0	0	0	0	0	0	0	0	0	0	0	0	0	0
Total			49657	77323	4283	57876	10668	67041	5043	71146	6332	6375	10326	4736	9046	17878	13415	49165	4941	14158	9803	10005	70936	50970	5590	5878	33592	2270	6721	4283	7980	7246	14089	42964	3609	12297	10571	81079	10001	26859	77620
